# The Immunoregulatory Architecture of the Adult Oral Cavity

**DOI:** 10.1101/2024.12.01.626279

**Authors:** Bruno F. Matuck, Khoa L. A. Huynh, Diana Pereira, Quinn T. Easter, XiuYu Zhang, Meik Kunz, Nikhil Kumar, Aditya Pratapa, Brittany T. Rupp, Ameer Ghodke, Alexander V. Predeus, Lili Szabó, Stefan Hartmann, Nadja Harnischfeger, Zohreh Khavandgar, Margaret Beach, Paola Perez, Benedikt Nilges, Maria M. Moreno, Kang I. Ko, Rohit Singh, Purushothama Rao Tata, Sarah A. Teichmann, Adam Kimple, Sarah Pringle, Kai Kretzschmar, Blake M. Warner, Inês Sequeira, Jinze Liu, Kevin M. Byrd

## Abstract

The immunoregulatory architecture of human oral tissues remains poorly defined despite their central role as barrier interfaces. We present the first integrated single-cell and dual-platform spatial-proteotranscriptomic atlas of oral tissues, profiling >250,000 single-cell transcriptomes and >4 million spatially-resolved cells across 13 niches. Using our AI-enabled AstroSuite (TACIT, Constellation, STARComm, hist2omics), we defined tissue cellular neighborhoods (TCNs) and multicellular interaction modules (MCIMs) in health, revealing peri-epithelial fibroblast-centered hubs enriched for effector cytokines. We harmonized eight fibroblast subtypes (universal, immune, peri-epithelial, peri-vascular, peri-neural, APC-like, stress-responsive, and myofibroblasts) with stress-responsive subtypes partitioning between mucosae (Type I) and glands (Type II). Spatial multiomics mapped receptor–ligand circuits and showed mucosal stress-responsive fibroblasts as immunoregulatory hubs. In chronic periodontitis, niche-aware integration of healthy and diseased datasets revealed rewiring of fibroblast phenotypes and ligand::receptor networks into interdigitated inflammatory and reparative niches. Disease neighborhoods exhibited fragmentation, expansion of MHC-I⁺, MHC-II⁺, and PD-L1⁺ fibroblasts, and predicted spatial engagement with T cells at ectopic lymphoid structures. Drug2Cell analysis highlighted druggable stromal::immune networks. Together, this proteotranscriptomic atlas positions fibroblasts as central architects of structural immunity in human oral tissues and establishes a scalable framework for precision targeting of stromal::immune ecosystems across other barrier organs in health and chronic disease.
