## Supplementary Table 6 for "The Immunoregulatory Architecture of the Adult Oral Cavity"

### Sheet: Sheet1
PCF Antibody	Cycle	Wavelength	Clone	Barcode/Reporter	Concentration	Catalog #
CD8A	1	Atto550	AKYP0028	BX/RX026	1/200	4250012
CD4	1	AF647	AKYP0048	BX/RX003	1/200	4550112
CD20	1	AF750	AKYP0049	BX/RX020	1/200	4450018
FOXP3	2	AF647	AKYP0102	BX/RX031	1/200	4550071
Ki67	3	Atto550	AKYP0052	BX/RX047	1/200	4450096
PHH3	3	AF647	AKYP0060	BX/RX030	1/200	4550115
EPCAM	3	AF750	AKYP0119	BX/RX091	1/200	4450088
HLA-A	4	AF750	AKYP0078	BX/RX004	1/200	4450046
Galectin-3	4	Atto550	AKYP0067	BX/RX035	1/200	4450034
CD3E	4	AF647	AKYP0062	BX/RX045	1/200	4550119
CD45RO	5	Atto550	AKYP0059	BX/RX017	1/200	4550127
CD45	5	AF647	AKYP0074	BX/RX021	1/200	4550121
CD21	6	Atto550	AKYP0061	BX/RX032	1/200	4450027
PD-L1	6	AF647	AKYP0070	BX/RX043	1/200	4550128
CD14	7	Atto550	AKYP0079	BX/RX037	1/200	4450047
PD-1	7	AF647	AKYP0070	BX/RX046	1/200	4550038
MPO	8	Atto550	AKYP0113	BX/RX098	1/200	4250083
CD68	8	AF647	AKYP0050	BX/RX015	1/200	4550113
IDO1	9	AF647	AKYP0084	BX/RX027	1/200	4550123
CD31	10	AF750	AKYP0047	BX/RX001	1/200	4450017
KRT14	10	Atto550	AKYP0064	BX/RX002	1/200	4450031
CD107a	10	AF647	AKYP0004	BX/RX006	1/200	4550098
KRT8/18	11	AF750	AKYP0112	BX/RX081	1/200	4450082
CD141	11	Atto550	AKYP0124	BX/RX087	1/200	4250097
ICOS	11	AF647	AKYP0090	BX/RX054	1/200	4550117
SMA	12	AF750	AKYP0081	BX/RX013	1/200	4450049
PDPN	12	Atto550	AKYP0007	BX/RX023	1/200	4250094
COL_IV	12	AF647	AKYP0083	BX/RX042	1/200	4550122
CD34	13	Atto550	AKYP0088	BX/RX025	1/200	4250057
HLA-DR	13	AF647	AKYP0063	BX/RX033	1/200	4550118
CD38	14	Atto550	AKYP0110	BX/RX089	1/200	4250080
Bcl2	14	AF647	AKYP0120	BX/RX085	1/200	4550089
IFNG	15	Atto550	AKYP0093	BX/RX020	1/200	4250062
CD66A/C/E	15	AF647	AKYP0080	BX/RX016	1/200	4550001
Vimentin	15	AF750	AKYP0082	BX/RX022	1/200	4450050
CD11c	16	AF647	AKYP0147	BX/RX024	1/200	4550135
PanCK	16	AF750	AKYP0053	BX/RX019	1/200	4550020
Caveolin
CD79a
GP100
