## Supplementary Table 5 for "The Immunoregulatory Architecture of the Adult Oral Cavity"

Gene, ensembl
CD28, ENSG00000178562
CD52, ENSG00000169442
SLC4A10, ENSG00000144290
GPR183, ENSG00000169508
GZMK, ENSG00000113088
IL2RA, ENSG00000134460
LTB, ENSG00000206437
CTLA4, ENSG00000163599
ITGB1, ENSG00000150093
ITGA1, ENSG00000213949
ITGAE, ENSG00000083457
TBX21, ENSG00000073861
IFNG, ENSG00000111537
TRGC1, ENSG00000211689
LY6D, ENSG00000167656
NFKB1, ENSG00000109320
VEGFB, ENSG00000173511
CDKN1A, ENSG00000124762
CDKN2A, ENSG00000147889
TP53, ENSG00000141510
CD19, ENSG00000177455
CD79A, ENSG00000105369
CD83, ENSG00000112149
CD22, ENSG00000012124
PAX5, ENSG00000196092
CD1D, ENSG00000158473
MZB1, ENSG00000170476
IGKC, ENSG00000211592
XBP1, ENSG00000100219
CCL14, ENSG00000276409
CCL2, ENSG00000108691
CCL21, ENSG00000137077
CCL23, ENSG00000276114
CCL3, ENSG00000277632
CCL4, ENSG00000275302
CCL5, ENSG00000271503
CX3CL1, ENSG00000006210
CXCL1, ENSG00000163739
CCL19, ENSG00000172724
CCL22, ENSG00000102962
CXCL12, ENSG00000107562
CXCL16, ENSG00000161921
CXCL17, ENSG00000189377
CXCL2, ENSG00000081041
CXCL3, ENSG00000163734
CXCL5, ENSG00000163735
CXCL6, ENSG00000124875
CXCL8, ENSG00000169429
CXCL9, ENSG00000138755
CXCL10, ENSG00000169245
CXCL11, ENSG00000169248
XCL1, ENSG00000143184
CCR1, ENSG00000163823
CCR10, ENSG00000184451
CCR2, ENSG00000121807
CCR3, ENSG00000183625
CCR4, ENSG00000183813
CCR5, ENSG00000160791
CCR6, ENSG00000112486
CCR7, ENSG00000126353
CCR8, ENSG00000179934
CCR9, ENSG00000173585
CX3CR1, ENSG00000168329
CXCR1, ENSG00000163464
CXCR2, ENSG00000180871
CXCR3, ENSG00000186810
CXCR4, ENSG00000121966
CXCR5, ENSG00000160683
CXCR6, ENSG00000172215
XCR1, ENSG00000173578
CCNB1, ENSG00000134057
PCNA, ENSG00000132646
CD1A, ENSG00000158477
CD209, ENSG00000090659
AQP3, ENSG00000165272
CDH3, ENSG00000062038
CDH1, ENSG00000039068
FABP5, ENSG00000164687
SAA1, ENSG00000173432
KRT15, ENSG00000171346
KRT19, ENSG00000171345
KRT7, ENSG00000135480
KRT6A, ENSG00000205420
LGR6, ENSG00000133067
NPPC, ENSG00000163273
PAPPA, ENSG00000182752
SLPI, ENSG00000124107
KRT13, ENSG00000171401
KRT76, ENSG00000185069
TP73, ENSG00000078900
MKI67, ENSG00000148773
SOSTDC1, ENSG00000171243
SOX6, ENSG00000110693
SOX9, ENSG00000125398
CXCL14, ENSG00000145824
RHCG, ENSG00000140519
CSF3, ENSG00000108342
ODAM, ENSG00000109205
SPRR2D, ENSG00000163216
ANXA1, ENSG00000135046
S100A8, ENSG00000143546
CD24, ENSG00000272398
CLDN4, ENSG00000189143
S100A9, ENSG00000163220
VEGFA, ENSG00000112715
KRT6B, ENSG00000185479
LORICRIN, ENSG00000203782
COL1A1, ENSG00000108821
LUM, ENSG00000139329
PDGFRB, ENSG00000113721
SFRP2, ENSG00000145423
G0S2, ENSG00000123689
FBLN1, ENSG00000077942
APOE, ENSG00000130203
CFD, ENSG00000197766
LGR5, ENSG00000139292
APCDD1, ENSG00000154856
DIO2, ENSG00000211448
MGP, ENSG00000111341
SERPINE2, ENSG00000135919
TWIST2, ENSG00000233608
POSTN, ENSG00000133110
PTN, ENSG00000105894
VEGFD, ENSG00000165197
APOD, ENSG00000189058
CXCL13, ENSG00000156234
ASPN, ENSG00000106819
COL4A2, ENSG00000134871
COL11A1, ENSG00000060718
IGFBP2, ENSG00000115457
GPR35/CXCR8, ENSG00000178623
IER3, ENSG00000206478
MYL9, ENSG00000101335
MUSTN1, ENSG00000272573
GSN, ENSG00000148180
OMD, ENSG00000291355
PHLDA1, ENSG00000139289
SOD2, ENSG00000291237
DCN, ENSG00000011465
IGFBP5, ENSG00000115461
ACKR3/CXCR7, ENSG00000144476
VCAN, ENSG00000038427
NFKBIA, ENSG00000100906
CTSH, ENSG00000103811
CFH, ENSG00000000971
ABCA8, ENSG00000141338
CPE, ENSG00000109472
WNT5A, ENSG00000114251
COL12A1, ENSG00000111799
NBL1, ENSG00000158747
MT2A, ENSG00000125148
RNASE3, ENSG00000169397
RNASE2, ENSG00000169385
EPX, ENSG00000121053
ICAM1, ENSG00000090339
FCER1A, ENSG00000179639
PRG2, ENSG00000186652
CPA3, ENSG00000163751
CEACAM8, ENSG00000124469
BPI, ENSG00000101425
TPSB2, ENSG00000197253
IKZF3, ENSG00000161405
GATA3, ENSG00000107485
KLRB1, ENSG00000111796
NKG7, ENSG00000105374
FCGR3A, ENSG00000203747
SIGLEC8, ENSG00000105366
ITGA2, ENSG00000164171
IL3RA/CD123, ENSG00000185291
CD177, ENSG00000204936
CLEC9A, ENSG00000197992
BATF3, ENSG00000123685
CLEC10A, ENSG00000132514
CD1C, ENSG00000158481
CD207, ENSG00000116031
IRF8, ENSG00000140968
PCLAF, ENSG00000166803
LILRA4, ENSG00000239961
PLD4, ENSG00000166428
CD160, ENSG00000117281
HPGDS, ENSG00000163106
IL4I1, ENSG00000104951
KIT, ENSG00000157404
IL15, ENSG00000164136
IL10, ENSG00000136634
IL11, ENSG00000095752
IL13, ENSG00000169194
IL16, ENSG00000172349
IL17A, ENSG00000112115
IL17D, ENSG00000172458
IL17F, ENSG00000112116
IL18, ENSG00000150782
IL1A, ENSG00000115008
IL1B, ENSG00000125538
IL1RN, ENSG00000136689
IL2, ENSG00000109471
IL20, ENSG00000162891
IL24, ENSG00000162892
IL32, ENSG00000008517
IL33, ENSG00000137033
IL36A, ENSG00000136694
IL36G, ENSG00000136688
IL37, ENSG00000125571
IL4, ENSG00000113520
IL6, ENSG00000136244
CD121a/IL1R1, ENSG00000115594
ST2/IL1RL1, ENSG00000115602
CD121b/IL1R2, ENSG00000115590
CD122/IL2RB, ENSG00000100385
CD124/IL4R, ENSG00000077238
CD132/IL2RG, ENSG00000147168
CD210/IL10RA, ENSG00000110324
CD212/IL12RB1, ENSG00000096996
CDw218a/IL18R1, ENSG00000115604
IL11RA, ENSG00000137070
IL13RA1, ENSG00000131724
IL15RA, ENSG00000134470
IL20RB, ENSG00000174564
MLANA, ENSG00000120215
TYRP1, ENSG00000107165
PMEL, ENSG00000185664
ATOH1, ENSG00000172238
KRT20, ENSG00000171431
MMP1, ENSG00000196611
MMP2, ENSG00000087245
MMP3, ENSG00000149968
MMP7, ENSG00000137673
MMP9, ENSG00000100985
MMP12, ENSG00000262406
MMP13, ENSG00000137745
MMP28, ENSG00000278843
CD14, ENSG00000170458
LYZ, ENSG00000090382
ITGAL, ENSG00000005844
FCN1, ENSG00000085265
MYH11, ENSG00000276480
TAGLN, ENSG00000149591
CST3, ENSG00000101439
NGFR, ENSG00000064300
MBP, ENSG00000197971
NRXN1, ENSG00000179915
GFAP, ENSG00000131095
S100B, ENSG00000160307
NGF, ENSG00000134259
TUBB3, ENSG00000258947
TLR2, ENSG00000137462
TLR4, ENSG00000136869
ZNF683, ENSG00000176083
KLRK1, ENSG00000213809
CD3D, ENSG00000167286
CD40LG, ENSG00000102245
GZMA, ENSG00000145649
GNLY, ENSG00000115523
CST7, ENSG00000077984
ZBTB16, ENSG00000109906
TRDC, ENSG00000211829
TNFRSF1A, ENSG00000067182
TNF, ENSG00000206439
TNFRSF1B, ENSG00000028137
ICAM2, ENSG00000108622
GJA4, ENSG00000187513
COL15A1, ENSG00000204291
CLEC14A, ENSG00000176435
PDPN, ENSG00000162493
PROX1, ENSG00000117707
NOTCH3, ENSG00000074181
ACKR1, ENSG00000213088
SELE, ENSG00000007908
SOX18, ENSG00000203883
VEGFC, ENSG00000150630
VCAM1, ENSG00000162692
LAMB3, ENSG00000196878
PI16, ENSG00000164530
HOPX, ENSG00000171476
LRRC15, ENSG00000172061
CD74, ENSG00000019582
FN1, ENSG00000115414
COL6A1, ENSG00000142156
TIMP1, ENSG00000102265
MMP14, ENSG00000157227
SULF1, ENSG00000137573
HGF, ENSG00000019991
FGF7, ENSG00000140285
TGFB1, ENSG00000105329
GREM1, ENSG00000166923
LTBP1, ENSG00000049323
SPP1, ENSG00000118785
ACTA2, ENSG00000107796
COL4A1, ENSG00000187498
CTHRC1, ENSG00000164932
THBS2, ENSG00000186340
ADAMDEC1, ENSG00000134028
IGFBP6, ENSG00000167779
DPT, ENSG00000143196
PODXL, ENSG00000128567
RUNX1, ENSG00000159216
BASP1, ENSG00000176788
COL10A1, ENSG00000123500
GJA1, ENSG00000152661
PTGDS, ENSG00000107317
