## Supplementary Table 4 for "The Immunoregulatory Architecture of the Adult Oral Cavity"

### Sheet: Sheet1
Gene Name	Ensemble Gene	ENSEMBL Transcript
ACKR1	ENSG00000213088	ENST00000368121
ACTA2	ENSG00000107796	ENST00000224784
APCDD1	ENSG00000154856	ENST00000355285
APOC1	ENSG00000130208	ENST00000588750
AQP3	ENSG00000165272	ENST00000297991
AREG	ENSG00000109321	ENST00000395748
ASCL3	ENSG00000176009	ENST00000531618
ATOH1	ENSG00000172238	ENST00000306011
AXL	ENSG00000167601	ENST00000301178
BATF3	ENSG00000123685	ENST00000243440
BPIFB2	ENSG00000078898	ENST00000170150
CALD1	ENSG00000122786	ENST00000361901
CCL14	ENSG00000276409	ENST00000618404
CCL17	ENSG00000102970	ENST00000616880
CCL2	ENSG00000108691	ENST00000225831
CCL21	ENSG00000137077	ENST00000259607
CCL22	ENSG00000102962	ENST00000219235
CCL23	ENSG00000274736	ENST00000615050
CCL3	ENSG00000277632	ENST00000614051
CCL4	ENSG00000275302	ENST00000613947
CCL5	ENSG00000271503	ENST00000603197
CCND1	ENSG00000110092	ENST00000227507
CCNE1	ENSG00000105173	ENST00000357943
CCR1	ENSG00000163823	ENST00000296140
CCR10	ENSG00000184451	ENST00000591568
CCR2	ENSG00000121807	ENST00000400888
CCR3	ENSG00000183625	ENST00000395940
CCR4	ENSG00000183813	ENST00000330953
CCR5	ENSG00000160791	ENST00000292303
CCR6	ENSG00000112486	ENST00000341935
CCR7	ENSG00000126353	ENST00000246657
CCR8	ENSG00000179934	ENST00000326306
CCR9	ENSG00000173585	ENST00000395963
CD14	ENSG00000170458	ENST00000401743
CD19	ENSG00000177455	ENST00000324662
CD1A	ENSG00000158477	ENST00000289429
CD1C	ENSG00000158481	ENST00000368170
CD1D	ENSG00000158473	ENST00000368171
CD207	ENSG00000116031	ENST00000410009
CD209	ENSG00000090659	ENST00000315599
CD22	ENSG00000012124	ENST00000085219
CD28	ENSG00000178562	ENST00000324106
CD34	ENSG00000174059	ENST00000356522
CD38	ENSG00000004468	ENST00000226279
CD3D	ENSG00000167286	ENST00000300692
CD3E	ENSG00000198851	ENST00000528600
CD4	ENSG00000010610	ENST00000011653
CD40LG	ENSG00000102245	ENST00000370629
CD68	ENSG00000129226	ENST00000584180
CD79A	ENSG00000105369	ENST00000221972
CD83	ENSG00000112149	ENST00000612003
CD8A	ENSG00000153563	ENST00000352580
CDH1	ENSG00000039068	ENST00000261769
CDH3	ENSG00000062038	ENST00000429102
CDKN2A	ENSG00000147889	ENST00000579755
CEACAM8	ENSG00000124469	ENST00000244336
CFD	ENSG00000197766	ENST00000327726
CFTR	ENSG00000001626	ENST00000003084
CLEC10A	ENSG00000132514	ENST00000576617
CLEC9A	ENSG00000197992	ENST00000355819
CNN1	ENSG00000130176	ENST00000252456
COL15A1	ENSG00000204291	ENST00000375001
COL1A1	ENSG00000108821	ENST00000225964
CPA3	ENSG00000163751	ENST00000296046
CSF2RB	ENSG00000100368	ENST00000403662
CST3	ENSG00000101439	ENST00000376925
CST7	ENSG00000077984	ENST00000480798
CX3CL1	ENSG00000006210	ENST00000006053
CX3CR1	ENSG00000168329	ENST00000399220
CXCL1	ENSG00000163739	ENST00000395761
CXCL10	ENSG00000169245	ENST00000306602
CXCL12	ENSG00000107562	ENST00000343575
CXCL16	ENSG00000161921	ENST00000293778
CXCL17	ENSG00000189377	ENST00000601181
CXCL3	ENSG00000163734	ENST00000296026
CXCL5	ENSG00000163735	ENST00000296027
CXCL6	ENSG00000124875	ENST00000226317
CXCL8	ENSG00000169429	ENST00000307407
CXCL9	ENSG00000138755	ENST00000264888
CXCR1	ENSG00000163464	ENST00000295683
CXCR2	ENSG00000180871	ENST00000318507
CXCR3	ENSG00000186810	ENST00000373693
CXCR4	ENSG00000121966	ENST00000241393
CXCR5	ENSG00000160683	ENST00000292174
CXCR6	ENSG00000172215	ENST00000458629
DCN	ENSG00000011465	ENST00000552962
DIO2	ENSG00000211448	ENST00000438257
DPP4	ENSG00000197635	ENST00000360534
EBI3	ENSG00000105246	ENST00000221847
EGF	ENSG00000138798	ENST00000265171
EGFR	ENSG00000146648	ENST00000275493
ENTPD1	ENSG00000138185	ENST00000453258
ENTPD2	ENSG00000054179	ENST00000355097
EPGN	ENSG00000182585	ENST00000413830
ERBB2	ENSG00000141736	ENST00000541774
ERBB3	ENSG00000065361	ENST00000549832
EREG	ENSG00000124882	ENST00000244869
FABP5	ENSG00000164687	ENST00000396359
FBLN1	ENSG00000077942	ENST00000327858
FCN1	ENSG00000085265	ENST00000371806
FN1	ENSG00000115414	ENST00000456923
FOXI1	ENSG00000168269	ENST00000449804
FOXP3	ENSG00000049768	ENST00000376199
GATA3	ENSG00000107485	ENST00000379328
GFAP	ENSG00000131095	ENST00000253408
GFRA3	ENSG00000146013	ENST00000274721
GNLY	ENSG00000115523	ENST00000263863
GZMA	ENSG00000145649	ENST00000274306
GZMB	ENSG00000100453	ENST00000216341
HBEGF	ENSG00000113070	ENST00000230990
HLA-DRA	ENSG00000204287	ENST00000395388
ICAM1	ENSG00000090339	ENST00000264832
ICAM2	ENSG00000108622	ENST00000579788
ICOS	ENSG00000163600	ENST00000435193
IFNLR1	ENSG00000185436	ENST00000327535
IGF1	ENSG00000017427	ENST00000307046
IGF2	ENSG00000167244	ENST00000381395
IGFBP2	ENSG00000115457	ENST00000456764
IGFBP3	ENSG00000146674	ENST00000381086
IGFBP4	ENSG00000141753	ENST00000269593
IGFBP5	ENSG00000115461	ENST00000233813
IGFBP6	ENSG00000167779	ENST00000549628
IGFBP7	ENSG00000163453	ENST00000295666
IGHD	ENSG00000211898	ENST00000390556
IGHM	ENSG00000211899	ENST00000390559
IKZF3	ENSG00000161405	ENST00000346872
IL10	ENSG00000136634	ENST00000423557
IL10RA	ENSG00000110324	ENST00000227752
IL11	ENSG00000095752	ENST00000264563
IL11RA	ENSG00000137070	ENST00000602473
IL12A	ENSG00000168811	ENST00000305579
IL12B	ENSG00000113302	ENST00000231228
IL12RB1	ENSG00000096996	ENST00000322153
IL13	ENSG00000169194	ENST00000304506
IL13RA1	ENSG00000131724	ENST00000371666
IL15	ENSG00000164136	ENST00000320650
IL15RA	ENSG00000134470	ENST00000379977
IL16	ENSG00000172349	ENST00000394652
IL17A	ENSG00000112115	ENST00000648244
IL17B	ENSG00000127743	ENST00000261796
IL17C	ENSG00000124391	ENST00000244241
IL17D	ENSG00000172458	ENST00000304920
IL17F	ENSG00000112116	ENST00000336123
IL17RB	ENSG00000056736	ENST00000288167
IL18	ENSG00000150782	ENST00000280357
IL18R1	ENSG00000115604	ENST00000233957
IL19	ENSG00000142224	ENST00000340758
IL1A	ENSG00000115008	ENST00000263339
IL1B	ENSG00000125538	ENST00000263341
IL1F10	ENSG00000136697	ENST00000341010
IL1R1	ENSG00000115594	ENST00000410023
IL1R2	ENSG00000115590	ENST00000393414
IL1RN	ENSG00000136689	ENST00000354115
IL2	ENSG00000109471	ENST00000226730
IL20	ENSG00000162891	ENST00000367098
IL20RA	ENSG00000016402	ENST00000316649
IL21	ENSG00000138684	ENST00000611104
IL21R	ENSG00000103522	ENST00000337929
IL22	ENSG00000127318	ENST00000328087
IL22RA1	ENSG00000142677	ENST00000270800
IL23A	ENSG00000110944	ENST00000228534
IL23R	ENSG00000162594	ENST00000637002
IL24	ENSG00000162892	ENST00000611909
IL25	ENSG00000166090	ENST00000329715
IL26	ENSG00000111536	ENST00000229134
IL27	ENSG00000197272	ENST00000356897
IL27RA	ENSG00000104998	ENST00000263379
IL2RB	ENSG00000100385	ENST00000216223
IL2RG	ENSG00000147168	ENST00000374202
IL3	ENSG00000164399	ENST00000296870
IL32	ENSG00000008517	ENST00000440815
IL33	ENSG00000137033	ENST00000381434
IL34	ENSG00000157368	ENST00000429149
IL36A	ENSG00000136694	ENST00000259211
IL36G	ENSG00000136688	ENST00000259205
IL37	ENSG00000125571	ENST00000263326
IL3RA	ENSG00000185291	ENST00000331035
IL4	ENSG00000113520	ENST00000350025
IL4R	ENSG00000077238	ENST00000170630
IL5	ENSG00000113525	ENST00000231454
IL5RA	ENSG00000091181	ENST00000418488
IL6	ENSG00000136244	ENST00000258743
IL6R	ENSG00000160712	ENST00000368485
IL6ST	ENSG00000134352	ENST00000336909
IL7	ENSG00000104432	ENST00000263851
IL7R	ENSG00000168685	ENST00000303115
INSR	ENSG00000171105	ENST00000341500
IRF7	ENSG00000185507	ENST00000397566
IRF8	ENSG00000140968	ENST00000268638
ISG15	ENSG00000187608	ENST00000624652
ITGAL	ENSG00000005844	ENST00000356798
IVL	ENSG00000163207	ENST00000368764
KLF4	ENSG00000136826	ENST00000374672
KLK5	ENSG00000167754	ENST00000593428
KLRB1	ENSG00000111796	ENST00000229402
KLRG1	ENSG00000139187	ENST00000266551
KLRK1	ENSG00000213809	ENST00000540267
KRT15	ENSG00000171346	ENST00000393976
KRT18	ENSG00000111057	ENST00000388835
KRT19	ENSG00000171345	ENST00000361566
KRT20	ENSG00000171431	ENST00000167588
KRT4	ENSG00000170477	ENST00000551956
KRT6A	ENSG00000205420	ENST00000330722
KRT7	ENSG00000135480	ENST00000331817
KRT76	ENSG00000185069	ENST00000332411
LEP	ENSG00000174697	ENST00000308868
LGALS3	ENSG00000131981	ENST00000254301
LGR4	ENSG00000205213	ENST00000379214
LGR5	ENSG00000139292	ENST00000266674
LGR6	ENSG00000133067	ENST00000255432
LILRA4	ENSG00000239961	ENST00000291759
LRIG1	ENSG00000144749	ENST00000496559
LRIG2	ENSG00000198799	ENST00000466161
LRIG3	ENSG00000139263	ENST00000379141
LUM	ENSG00000139329	ENST00000548071
LYZ	ENSG00000090382	ENST00000261267
MAL	ENSG00000172005	ENST00000309988
MBP	ENSG00000197971	ENST00000397860
MFAP5	ENSG00000197614	ENST00000359478
MGP	ENSG00000111341	ENST00000228938
MKI67	ENSG00000148773	ENST00000368653
MLANA	ENSG00000120215	ENST00000381476
MPO	ENSG00000005381	ENST00000225275
MS4A1	ENSG00000156738	ENST00000532073
MUC5B	ENSG00000117983	ENST00000526859
MUC7	ENSG00000171195	ENST00000413702
MYH11	ENSG00000133392	ENST00000573908
MYOC	ENSG00000034971	ENST00000037502
NCAM1	ENSG00000149294	ENST00000316851
NCR1	ENSG00000189430	ENST00000357397
NCR3	ENSG00000204475	ENST00000340027
NGF	ENSG00000134259	ENST00000369512
NGFR	ENSG00000064300	ENST00000172229
NKG7	ENSG00000105374	ENST00000221978
NOTCH1	ENSG00000148400	ENST00000651671
NOTCH2	ENSG00000134250	ENST00000256646
NOTCH3	ENSG00000074181	ENST00000263388
NPPC	ENSG00000163273	ENST00000409852
PAPPA	ENSG00000182752	ENST00000328252
PAX5	ENSG00000196092	ENST00000358127
PAX7	ENSG00000009709	ENST00000420770
PCLAF	ENSG00000166803	ENST00000300035
PCNA	ENSG00000132646	ENST00000379143
PDCD1	ENSG00000188389	ENST00000334409
PDGFRA	ENSG00000134853	ENST00000257290
PDGFRB	ENSG00000113721	ENST00000261799
PDPN	ENSG00000162493	ENST00000621990
PIP	ENSG00000159763	ENST00000291009
PITX1	ENSG00000069011	ENST00000265340
PLCB2	ENSG00000137841	ENST00000260402
PLVAP	ENSG00000130300	ENST00000252590
PODXL	ENSG00000128567	ENST00000378555
POSTN	ENSG00000133110	ENST00000541179
PRDM1	ENSG00000057657	ENST00000369089
PROX1	ENSG00000117707	ENST00000261454
PRR4	ENSG00000111215	ENST00000542658
PTN	ENSG00000105894	ENST00000348225
PTPRC	ENSG00000081237	ENST00000348564
RGCC	ENSG00000102760	ENST00000379359
RGS5	ENSG00000143248	ENST00000313961
S100A2	ENSG00000196754	ENST00000368710
S100B	ENSG00000160307	ENST00000291700
SDC1	ENSG00000115884	ENST00000254351
SELE	ENSG00000007908	ENST00000333360
SELL	ENSG00000188404	ENST00000236147
SERPINE2	ENSG00000135919	ENST00000409304
SFRP1	ENSG00000104332	ENST00000379845
SFRP2	ENSG00000145423	ENST00000274063
SLC5A5	ENSG00000105641	ENST00000222248
SLPI	ENSG00000124107	ENST00000338380
SOSTDC1	ENSG00000171243	ENST00000307068
SOX10	ENSG00000100146	ENST00000396884
SOX14	ENSG00000168875	ENST00000306087
SOX6	ENSG00000110693	ENST00000316399
SOX9	ENSG00000125398	ENST00000245479
SYCP1	ENSG00000198765	ENST00000477590
TGFA	ENSG00000163235	ENST00000295400
TNF	ENSG00000232810	ENST00000449264
TNFRSF1A	ENSG00000067182	ENST00000162749
TNFRSF1B	ENSG00000028137	ENST00000376259
TP53	ENSG00000141510	ENST00000620739
TP63	ENSG00000073282	ENST00000354600
TP73	ENSG00000078900	ENST00000378288
TRAC	ENSG00000277734	ENST00000611116
TRDC	ENSG00000211829	ENST00000390477
TUBB3	ENSG00000258947	ENST00000553967
TWIST1	ENSG00000122691	ENST00000242261
TWIST2	ENSG00000233608	ENST00000612363
TXLNA	ENSG00000084652	ENST00000373610
TYRP1	ENSG00000107165	ENST00000388918
WFDC2	ENSG00000101443	ENST00000372676
WNT10A	ENSG00000135925	ENST00000258411
WNT2B	ENSG00000134245	ENST00000369686
WNT4	ENSG00000162552	ENST00000290167
WNT5A	ENSG00000114251	ENST00000474267
WNT5B	ENSG00000111186	ENST00000310594
WNT6	ENSG00000115596	ENST00000233948
ZBTB16	ENSG00000109906	ENST00000335953
ZG16B	ENSG00000162078	ENST00000382280
ZNF683	ENSG00000176083	ENST00000349618
